# Environmental DNA substrates capture complementary dimensions of insect biodiversity

**DOI:** 10.64898/2026.09.13.750568

**Authors:** Beilun Zhao, John Sundh, Tobias Andermann

**Affiliations:** Key Laboratory of Marsh Wetland Ecosystem Conservation and Restoration, National Forestry and Grassland Administration, Key Laboratory of Wetland Ecology, Northeast Institute of Geography and Agroecology, Chinese Academy of Sciences, 130102 Changchun, China; National Field Observation and Research Station (Heilongjiang) for Xingkai Lake Wetland Ecosystem, Northeast Institute of Geography and Agroecology, Chinese Academy of Sciences, 130102 Changchun, China; Department of Organismal Biology, Uppsala University, Uppsala, Sweden; Science for Life Laboratory, Uppsala University, Uppsala, Sweden; Dept of Biochemistry and Biophysics, National Bioinformatics Infrastructure Sweden, Science for Life Laboratory, Stockholm University, Stockholm, Sweden

**Keywords:** environmental DNA, metabarcoding, insect monitoring, biodiversity, substrate complementarity

## Abstract

Environmental DNA (eDNA) metabarcoding has become a powerful approach for biodiversity assessment, yet whether different environmental substrates provide equivalent or complementary representations of terrestrial biodiversity remains unresolved. Here we addressed this question by comparing insect assemblages recovered from Malaise traps and six environmental substrates (water, sediment, soil, spiderwebs, deadwood, and anthills) across 45 forest locations using a standardized COI metabarcoding workflow. Substrate identity consistently shaped insect detection, diversity, taxonomic representation, and community composition, with each substrate recovering distinct components of insect biodiversity rather than a common biodiversity signal. Malaise traps recovered the greatest overall richness, while water and spiderwebs contributed the largest proportion of additional taxa, demonstrating that no single substrate represented the full spectrum of insect biodiversity. These findings show that environmental substrates capture complementary representations of biodiversity through distinct ecological processes of eDNA deposition, transport, accumulation, and persistence. Different substrates should therefore be interpreted as complementary sources of biodiversity observations instead of interchangeable sampling media, and their integration can support more comprehensive ecological inference. Our study identifies substrate complementarity as a key consideration for interpreting terrestrial eDNA observations and for designing future biodiversity surveys.
