## Supplementary material for "Environmental DNA substrates capture complementary dimensions of insect biodiversity": Data S1 and S2

### Sheet: Data S1
Species	Order	Family	Genus	water	MT	spiderweb	soil	sediment	deadwood	anthill
Ephemera vulgata	Ephemeroptera	Ephemeridae	Ephemera	1	0	0	0	0	0	0
Limnephilus nigriceps	Trichoptera	Limnephilidae	Limnephilus	1	1	1	1	0	0	0
Limnephilus lunatus	Trichoptera	Limnephilidae	Limnephilus	1	0	0	0	0	0	0
Limnephilus rhombicus	Trichoptera	Limnephilidae	Limnephilus	1	0	0	0	0	0	0
Limnephilus borealis	Trichoptera	Limnephilidae	Limnephilus	1	1	1	0	1	0	0
Anabolia nervosa	Trichoptera	Limnephilidae	Anabolia	1	1	1	1	0	0	0
Limnephilus ignavus	Trichoptera	Limnephilidae	Limnephilus	1	1	1	1	0	0	0
Limnephilus decipiens	Trichoptera	Limnephilidae	Limnephilus	1	1	0	1	0	0	0
Glyphotaelius pellucidus	Trichoptera	Limnephilidae	Glyphotaelius	1	1	1	1	0	0	0
Halesus tesselatus	Trichoptera	Limnephilidae	Halesus	1	0	0	0	1	1	0
Halesus radiatus	Trichoptera	Limnephilidae	Halesus	1	0	0	0	1	1	0
Hydroptila cornuta	Trichoptera	Hydroptilidae	Hydroptila	1	1	0	1	0	0	0
Polia nebulosa	Lepidoptera	Noctuidae	Polia	0	1	0	0	0	0	0
Panthea coenobita	Lepidoptera	Noctuidae	Panthea	1	0	0	0	0	0	0
Libellula quadrimaculata	Odonata	Libellulidae	Libellula	1	0	0	0	0	0	0
Trichocera rufescens	Diptera	Trichoceridae	Trichocera	1	1	1	1	1	1	0
Trichocera recondita	Diptera	Trichoceridae	Trichocera	1	1	1	1	1	0	0
Trichocera major	Diptera	Trichoceridae	Trichocera	1	1	1	0	1	0	0
Trichocera regelationis	Diptera	Trichoceridae	Trichocera	1	1	1	0	1	1	0
Ocydromia glabricula	Diptera	Hybotidae	Ocydromia	0	1	0	0	0	0	0
Platypalpus maculipes	Diptera	Hybotidae	Platypalpus	0	1	0	0	0	0	0
Platypalpus nigritarsis	Diptera	Hybotidae	Platypalpus	0	1	0	0	0	0	0
Hybos culiciformis	Diptera	Hybotidae	Hybos	1	0	0	0	0	0	0
Tricimba cincta	Diptera	Chloropidae	Tricimba	0	1	0	0	0	0	0
Megaselia subpleuralis	Diptera	Phoridae	Megaselia	1	1	1	1	1	0	0
Megaselia hibernans	Diptera	Phoridae	Megaselia	1	1	0	1	0	0	0
Megaselia lata	Diptera	Phoridae	Megaselia	1	1	0	1	0	0	0
Megaselia nigriceps	Diptera	Phoridae	Megaselia	1	1	0	1	0	0	0
Megaselia fuscinula	Diptera	Phoridae	Megaselia	0	1	1	1	0	0	0
Megaselia sepulchralis	Diptera	Phoridae	Megaselia	1	1	0	1	0	0	0
Megaselia lucifrons	Diptera	Phoridae	Megaselia	1	1	0	1	0	0	0
Triphleba bicornuta	Diptera	Phoridae	Triphleba	1	1	0	1	1	0	0
Megaselia albicaudata	Diptera	Phoridae	Megaselia	0	1	0	1	0	0	0
Megaselia ignobilis	Diptera	Phoridae	Megaselia	1	1	1	1	1	0	0
Megaselia longicostalis	Diptera	Phoridae	Megaselia	0	1	0	1	0	0	0
Megaselia hirticrus	Diptera	Phoridae	Megaselia	1	1	0	1	0	0	0
Megaselia subtumida	Diptera	Phoridae	Megaselia	0	1	0	0	0	0	0
Megaselia ciliata	Diptera	Phoridae	Megaselia	1	1	1	0	1	0	0
Megaselia vestita	Diptera	Phoridae	Megaselia	0	1	0	0	0	0	0
Megaselia obscuripennis	Diptera	Phoridae	Megaselia	0	1	0	0	0	0	0
Megaselia rufipes	Diptera	Phoridae	Megaselia	0	1	0	0	0	0	0
Megaselia brunneipennis	Diptera	Phoridae	Megaselia	1	1	1	1	1	0	0
Megaselia pumila	Diptera	Phoridae	Megaselia	0	1	0	0	0	0	0
Triphleba autumnalis	Diptera	Phoridae	Triphleba	1	1	0	0	0	0	0
Megaselia glabrifrons	Diptera	Phoridae	Megaselia	0	1	0	0	0	0	0
Phora pubipes	Diptera	Phoridae	Phora	0	1	0	0	0	0	0
Megaselia tenebricola	Diptera	Phoridae	Megaselia	1	1	1	1	0	0	0
Megaselia tarsalis	Diptera	Phoridae	Megaselia	0	1	0	0	0	0	0
Megaselia bifida	Diptera	Phoridae	Megaselia	0	1	0	0	0	0	0
Megaselia feshiensis	Diptera	Phoridae	Megaselia	0	1	0	0	0	0	0
Megaselia pleuralis	Diptera	Phoridae	Megaselia	1	1	1	1	0	0	0
Megaselia altifrons	Diptera	Phoridae	Megaselia	1	1	1	1	0	0	0
Megaselia tama	Diptera	Phoridae	Megaselia	1	1	1	1	0	0	0
Contacyphon pubescens	Coleoptera	Scirtidae	Contacyphon	0	1	0	0	0	0	0
Elodes minuta	Coleoptera	Scirtidae	Elodes	1	0	0	0	0	0	0
Contacyphon ochraceus	Coleoptera	Scirtidae	Contacyphon	1	0	0	0	0	0	0
Dioryctria abietella	Lepidoptera	Pyralidae	Dioryctria	0	0	1	0	0	0	0
Delia platura	Diptera	Anthomyiidae	Delia	1	1	1	1	1	0	1
Pegomya testacea	Diptera	Anthomyiidae	Pegomya	1	1	1	1	1	0	0
Emmesomyia grisea	Diptera	Anthomyiidae	Emmesomyia	1	1	0	1	0	0	0
Mycophaga testacea	Diptera	Anthomyiidae	Mycophaga	1	1	0	1	0	0	0
Phaonia subventa	Diptera	Muscidae	Phaonia	1	1	1	1	1	0	0
Muscidae_Helina impuncta	Diptera	Muscidae	Muscidae_Helina	1	1	0	1	0	0	0
Muscidae_Helina pubiseta	Diptera	Muscidae	Muscidae_Helina	0	1	0	0	0	0	0
Phaonia valida	Diptera	Muscidae	Phaonia	0	1	0	0	0	0	0
Muscina levida	Diptera	Muscidae	Muscina	1	1	1	1	0	0	0
Mydaea corni	Diptera	Muscidae	Mydaea	1	1	1	1	1	0	0
Mydaea pseudonubila	Diptera	Muscidae	Mydaea	1	1	1	1	0	0	0
Thricops diaphanus	Diptera	Muscidae	Thricops	1	1	0	1	0	0	0
Phaonia rufiventris	Diptera	Muscidae	Phaonia	1	1	1	1	0	0	0
Gymnodia humilis	Diptera	Muscidae	Gymnodia	1	1	1	1	0	0	0
Muscidae_Helina depuncta	Diptera	Muscidae	Muscidae_Helina	1	1	1	1	0	0	0
Hebecnema nigricolor	Diptera	Muscidae	Hebecnema	1	1	0	1	1	0	0
Sepsis orthocnemis	Diptera	Sepsidae	Sepsis	0	1	0	0	0	0	0
Pseudopsocus fusciceps	Psocodea	Elipsocidae	Pseudopsocus	1	1	1	1	0	0	0
Episyrphus balteatus	Diptera	Syrphidae	Episyrphus	1	1	1	1	0	0	0
Syrphus torvus	Diptera	Syrphidae	Syrphus	0	1	0	0	0	0	0
Meliscaeva cinctella	Diptera	Syrphidae	Meliscaeva	1	0	0	0	0	0	0
Kleidocerys resedae	Hemiptera	Lygaeidae	Kleidocerys	1	1	1	1	0	0	0
Acartophthalmus nigrinus	Diptera	Acartophthalmidae	Acartophthalmus	1	1	0	1	0	0	0
Pogonocherus fasciculatus	Coleoptera	Cerambycidae	Pogonocherus	0	0	1	0	0	1	0
Tipula limbata	Diptera	Tipulidae	Tipula	1	1	1	0	1	0	0
Tipula irrorata	Diptera	Tipulidae	Tipula	0	0	0	1	0	0	0
Tipula scripta	Diptera	Tipulidae	Tipula	0	0	0	1	0	0	0
Tipula luna	Diptera	Tipulidae	Tipula	1	0	0	0	0	0	0
Tipula fulvipennis	Diptera	Tipulidae	Tipula	1	0	0	0	0	0	0
Aplocnemus nigricornis	Coleoptera	Dasytidae	Aplocnemus	0	1	0	0	0	0	0
Pherbellia scutellaris	Diptera	Sciomyzidae	Pherbellia	0	1	0	0	0	0	0
Coniopteryx pygmaea	Neuroptera	Coniopterygidae	Coniopteryx	0	1	0	0	0	0	0
Peripsocus subfasciatus	Psocodea	Peripsocidae	Peripsocus	1	0	1	0	0	1	0
Cryptophagus scanicus	Coleoptera	Cryptophagidae	Cryptophagus	0	1	0	0	0	0	0
Cheilotrichia cinerascens	Diptera	Limoniidae	Cheilotrichia	1	1	1	1	1	1	1
Rhipidia maculata	Diptera	Limoniidae	Rhipidia	1	1	1	1	1	0	0
Ormosia affinis	Diptera	Limoniidae	Ormosia	1	1	1	1	1	0	0
Limonia nubeculosa	Diptera	Limoniidae	Limonia	1	1	1	1	1	1	0
Erioptera lutea	Diptera	Limoniidae	Erioptera	1	1	1	1	1	0	0
Phylidorea ferruginea	Diptera	Limoniidae	Phylidorea	1	1	1	1	1	0	0
Crumomyia roserii	Diptera	Sphaeroceridae	Crumomyia	1	1	0	0	0	0	0
Chaetopodella scutellaris	Diptera	Sphaeroceridae	Chaetopodella	0	1	0	0	0	0	0
Culiseta annulata	Diptera	Culicidae	Culiseta	1	1	1	1	0	0	0
Aedes sticticus	Diptera	Culicidae	Aedes	1	1	1	1	0	0	0
Culiseta alaskaensis	Diptera	Culicidae	Culiseta	1	1	1	1	0	0	0
Aedes vexans	Diptera	Culicidae	Aedes	1	1	0	1	0	0	0
Aedes communis	Diptera	Culicidae	Aedes	0	1	0	0	0	0	0
Drosophila testacea	Diptera	Drosophilidae	Drosophila	1	1	1	1	1	0	0
Drosophila histrio	Diptera	Drosophilidae	Drosophila	1	1	1	1	0	0	0
Scaptomyza pallida	Diptera	Drosophilidae	Scaptomyza	1	1	1	1	0	0	0
Drosophila transversa	Diptera	Drosophilidae	Drosophila	1	1	0	1	1	0	0
Drosophila subobscura	Diptera	Drosophilidae	Drosophila	1	1	0	0	1	0	0
Drosophila suzukii	Diptera	Drosophilidae	Drosophila	0	1	0	0	0	0	0
Cacopsylla brunneipennis	Hemiptera	Psyllidae	Cacopsylla	1	1	1	1	0	0	0
Cacopsylla melanoneura	Hemiptera	Psyllidae	Cacopsylla	0	1	0	0	0	0	0
Ptinus subpillosus	Coleoptera	Ptinidae	Ptinus	1	1	1	1	1	0	0
Halyzia sedecimguttata	Coleoptera	Coccinellidae	Halyzia	1	1	0	1	0	0	0
Aphidecta obliterata	Coleoptera	Coccinellidae	Aphidecta	0	1	0	0	0	0	0
Carpatolechia decorella	Lepidoptera	Gelechiidae	Carpatolechia	1	1	0	1	0	0	0
Phryganea bipunctata	Trichoptera	Phryganeidae	Phryganea	1	0	0	0	0	0	0
Bolitophila hybrida	Diptera	Bolitophilidae	Bolitophila	1	1	1	0	1	0	0
Bolitophila occlusa	Diptera	Bolitophilidae	Bolitophila	0	1	0	0	0	0	0
Bolitophila cinerea	Diptera	Bolitophilidae	Bolitophila	0	1	0	0	0	0	0
Diastata costata	Diptera	Diastatidae	Diastata	0	1	0	0	0	0	0
Zygina ordinaria	Hemiptera	Cicadellidae	Zygina	0	1	0	0	1	0	0
Edwardsiana rosae	Hemiptera	Cicadellidae	Edwardsiana	1	1	1	1	0	0	0
Linnavuoriana decempunctata	Hemiptera	Cicadellidae	Linnavuoriana	1	1	1	1	1	0	0
Linnavuoriana sexmaculata	Hemiptera	Cicadellidae	Linnavuoriana	1	1	1	1	1	1	0
Grypotes puncticollis	Hemiptera	Cicadellidae	Grypotes	1	1	1	1	0	0	0
Allygus mixtus	Hemiptera	Cicadellidae	Allygus	1	1	1	1	0	0	0
Edwardsiana ulmiphagus	Hemiptera	Cicadellidae	Edwardsiana	1	1	0	1	0	0	0
Aquarius najas	Hemiptera	Gerridae	Aquarius	0	1	0	0	0	0	0
Pyratula zonata	Diptera	Keroplatidae	Pyratula	1	1	1	1	0	1	0
Macrocera vittata	Diptera	Keroplatidae	Macrocera	0	1	0	0	0	0	0
Orfelia lugubris	Diptera	Keroplatidae	Orfelia	0	0	0	1	0	0	0
Fannia ringdahlana	Diptera	Fanniidae	Fannia	1	1	1	1	1	0	0
Fannia scalaris	Diptera	Fanniidae	Fannia	1	1	1	1	0	0	0
Fannia rondanii	Diptera	Fanniidae	Fannia	1	1	1	1	0	0	0
Fannia pallitibia	Diptera	Fanniidae	Fannia	1	1	0	1	0	0	0
Fannia sociella	Diptera	Fanniidae	Fannia	1	1	0	1	0	0	0
Scatopsciara atomaria	Diptera	Sciaridae	Scatopsciara	1	1	1	1	1	1	1
Camptochaeta vivax	Diptera	Sciaridae	Camptochaeta	1	1	1	1	0	0	0
Bradysia placida	Diptera	Sciaridae	Bradysia	1	1	1	1	1	0	0
Scatopsciara brevicornis	Diptera	Sciaridae	Scatopsciara	1	1	1	1	1	1	0
Lycoriella lundstromi	Diptera	Sciaridae	Lycoriella	1	1	1	1	0	0	0
Cratyna uliginosoides	Diptera	Sciaridae	Cratyna	0	0	0	1	0	1	0
Scatopsciara neglecta	Diptera	Sciaridae	Scatopsciara	1	1	1	0	1	1	0
Dichopygina ramosa	Diptera	Sciaridae	Dichopygina	0	1	1	1	1	1	0
Lycoriella sativae	Diptera	Sciaridae	Lycoriella	1	1	1	1	0	0	0
Corynoptera blanda	Diptera	Sciaridae	Corynoptera	1	1	0	1	0	0	0
Dolichosciara flavipes	Diptera	Sciaridae	Dolichosciara	1	1	1	1	1	1	1
Cratyna brevispina	Diptera	Sciaridae	Cratyna	1	1	1	1	1	1	1
Corynoptera boletiphaga	Diptera	Sciaridae	Corynoptera	1	1	1	1	1	0	0
Cratyna perplexa	Diptera	Sciaridae	Cratyna	1	1	1	1	1	1	0
Scatopsciara multispina	Diptera	Sciaridae	Scatopsciara	1	1	0	1	0	0	0
Bradysia pallipes	Diptera	Sciaridae	Bradysia	1	1	0	0	0	0	0
Leptosciarella trochanterata	Diptera	Sciaridae	Leptosciarella	1	1	0	1	0	0	0
Scatopsciara edwardsi	Diptera	Sciaridae	Scatopsciara	1	1	0	1	0	0	0
Dichopygina nigrohalteralis	Diptera	Sciaridae	Dichopygina	0	1	0	0	0	0	0
Bradysia forficulata	Diptera	Sciaridae	Bradysia	0	1	0	0	0	0	0
Corynoptera forcipata	Diptera	Sciaridae	Corynoptera	0	1	0	1	0	0	0
Camptochaeta sicilicula	Diptera	Sciaridae	Camptochaeta	1	1	1	1	1	1	0
Corynoptera postglobiformis	Diptera	Sciaridae	Corynoptera	0	1	0	0	0	0	0
Bradysia vagans	Diptera	Sciaridae	Bradysia	0	1	0	0	0	0	0
Scatopsciara nana	Diptera	Sciaridae	Scatopsciara	0	1	0	0	0	0	0
Pseudolycoriella brunnea	Diptera	Sciaridae	Pseudolycoriella	0	1	0	0	0	0	0
Bradysia nitidicollis	Diptera	Sciaridae	Bradysia	0	1	0	0	0	0	0
Bradysia flavipila	Diptera	Sciaridae	Bradysia	0	1	0	0	0	0	0
Bradysia pectoralis	Diptera	Sciaridae	Bradysia	0	1	0	0	0	0	0
Bradysia fenestralis	Diptera	Sciaridae	Bradysia	0	1	0	0	0	1	0
Lycoriella conspicua	Diptera	Sciaridae	Lycoriella	0	1	0	0	0	0	0
Cratyna keilini	Diptera	Sciaridae	Cratyna	0	0	0	1	0	1	0
Cratyna falcifera	Diptera	Sciaridae	Cratyna	1	0	0	0	0	0	0
Sciaridae_Ctenosciara hyalipennis	Diptera	Sciaridae	Sciaridae_Ctenosciara	1	1	1	1	1	0	0
Hyperlasion wasmanni	Diptera	Sciaridae	Hyperlasion	1	0	0	0	0	0	0
Lycoriella ingenua	Diptera	Sciaridae	Lycoriella	1	1	1	1	1	0	0
Dineura virididorsata	Hymenoptera	Tenthredinidae	Dineura	0	1	0	0	0	0	0
Epirrita autumnata	Lepidoptera	Geometridae	Epirrita	1	1	1	1	0	0	0
Thera juniperata	Lepidoptera	Geometridae	Thera	1	1	1	1	0	0	0
Thera cembrae	Lepidoptera	Geometridae	Thera	1	1	0	1	1	0	0
Hylaea fasciaria	Lepidoptera	Geometridae	Hylaea	1	1	0	0	1	0	0
Eupithecia pusillata	Lepidoptera	Geometridae	Eupithecia	1	1	0	1	0	0	0
Epirrita dilutata	Lepidoptera	Geometridae	Epirrita	1	1	0	0	0	0	0
Deileptenia ribeata	Lepidoptera	Geometridae	Deileptenia	0	1	0	0	0	0	0
Campaea margaritaria	Lepidoptera	Geometridae	Campaea	0	1	0	1	0	0	0
Bupalus piniaria	Lepidoptera	Geometridae	Bupalus	0	1	0	0	0	0	0
Athripsodes aterrimus	Trichoptera	Leptoceridae	Athripsodes	1	0	0	0	0	0	0
Rhopalosiphum padi	Hemiptera	Aphididae	Rhopalosiphum	0	1	0	0	0	0	0
Ceruraphis eriophori	Hemiptera	Aphididae	Ceruraphis	1	1	0	0	0	0	0
Pterocallis alni	Hemiptera	Aphididae	Pterocallis	0	1	0	0	0	0	0
Calaphis flava	Hemiptera	Aphididae	Calaphis	0	1	0	0	0	0	0
Pachypappa vesicalis	Hemiptera	Aphididae	Pachypappa	0	0	1	0	0	0	0
Eulachnus brevipilosus	Hemiptera	Aphididae	Eulachnus	0	1	0	0	0	0	0
Euceraphis betulae	Hemiptera	Aphididae	Euceraphis	1	1	1	1	0	0	0
Callipterinella calliptera	Hemiptera	Aphididae	Callipterinella	0	1	0	0	0	0	0
Chaitophorus tremulae	Hemiptera	Aphididae	Chaitophorus	0	1	0	0	0	0	0
Symydobius fumus	Hemiptera	Aphididae	Symydobius	0	1	0	0	0	0	0
Cinara costata	Hemiptera	Aphididae	Cinara	1	1	0	1	0	0	0
Eulachnus agilis	Hemiptera	Aphididae	Eulachnus	0	1	0	0	0	0	0
Cinara pineum	Hemiptera	Aphididae	Cinara	0	1	0	0	0	0	0
Cinara pruinosum	Hemiptera	Aphididae	Cinara	0	1	1	0	0	0	0
Leptophlebia vespertina	Ephemeroptera	Leptophlebiidae	Leptophlebia	1	0	0	0	1	0	0
Leptophlebia marginata	Ephemeroptera	Leptophlebiidae	Leptophlebia	1	0	0	0	1	0	0
Bibio varipes	Diptera	Stratiomyidae	Bibio	0	0	0	1	0	0	0
Valenzuela burmeisteri	Psocodea	Caeciliusidae	Valenzuela	1	1	1	1	1	1	0
Valenzuela flavidus	Psocodea	Caeciliusidae	Valenzuela	1	1	1	1	0	0	0
Loensia fasciata	Psocodea	Psocidae	Loensia	1	1	1	1	1	1	1
Loensia variegata	Psocodea	Psocidae	Loensia	0	0	1	0	0	0	0
Cordyla brevicornis	Diptera	Mycetophilidae	Cordyla	1	1	1	1	1	1	1
Mycomya neohyalinata	Diptera	Mycetophilidae	Mycomya	1	1	1	1	1	0	0
Exechia sagittata	Diptera	Mycetophilidae	Exechia	0	1	0	0	0	0	0
Mycetophila sordida	Diptera	Mycetophilidae	Mycetophila	0	1	0	0	0	0	0
Phronia tiefii	Diptera	Mycetophilidae	Phronia	0	1	0	0	0	0	0
Mycetophila caudata	Diptera	Mycetophilidae	Mycetophila	0	1	0	0	0	0	0
Boletina sciarina	Diptera	Mycetophilidae	Boletina	1	1	1	1	1	0	0
Allodia truncata	Diptera	Mycetophilidae	Allodia	0	1	0	0	0	0	0
Rymosia affinis	Diptera	Mycetophilidae	Rymosia	1	0	0	0	0	0	0
Mycetophila spectabilis	Diptera	Mycetophilidae	Mycetophila	0	1	0	0	0	0	0
Boletina trivittata	Diptera	Mycetophilidae	Boletina	1	1	1	1	1	0	0
Exechia fusca	Diptera	Mycetophilidae	Exechia	1	1	1	1	1	0	0
Mycomya danielae	Diptera	Mycetophilidae	Mycomya	1	1	0	1	0	0	0
Coelosia tenella	Diptera	Mycetophilidae	Coelosia	1	1	1	1	1	0	0
Exechia separata	Diptera	Mycetophilidae	Exechia	1	1	1	0	1	0	0
Exechia seriata	Diptera	Mycetophilidae	Exechia	1	1	1	1	1	0	0
Brevicornu fuscipenne	Diptera	Mycetophilidae	Brevicornu	1	1	1	1	1	0	0
Cordyla nitens	Diptera	Mycetophilidae	Cordyla	1	1	1	1	0	0	0
Docosia gilvipes	Diptera	Mycetophilidae	Docosia	1	1	0	1	1	0	0
Rymosia fasciata	Diptera	Mycetophilidae	Rymosia	1	1	0	0	1	0	0
Exechia contaminata	Diptera	Mycetophilidae	Exechia	1	1	0	0	1	0	0
Mycetophila uninotata	Diptera	Mycetophilidae	Mycetophila	1	1	0	1	1	0	0
Mycetophila ichneumonea	Diptera	Mycetophilidae	Mycetophila	1	1	0	1	1	0	0
Boletina nigricans	Diptera	Mycetophilidae	Boletina	1	1	0	1	0	0	0
Phronia forcipata	Diptera	Mycetophilidae	Phronia	1	1	0	1	1	0	0
Mycomya annulata	Diptera	Mycetophilidae	Mycomya	1	1	1	1	1	1	0
Mycomya cinerascens	Diptera	Mycetophilidae	Mycomya	1	1	0	1	0	0	0
Exechia festiva	Diptera	Mycetophilidae	Exechia	0	1	0	1	0	0	0
Brevicornu sericoma	Diptera	Mycetophilidae	Brevicornu	1	1	0	0	1	0	0
Mycomya sigma	Diptera	Mycetophilidae	Mycomya	1	1	0	1	0	0	0
Phronia exigua	Diptera	Mycetophilidae	Phronia	1	1	0	1	0	0	0
Mycetophila ocellus	Diptera	Mycetophilidae	Mycetophila	0	1	0	0	1	0	0
Phronia siebeckii	Diptera	Mycetophilidae	Phronia	1	1	0	1	0	0	0
Mycomya marginata	Diptera	Mycetophilidae	Mycomya	1	1	0	1	0	0	0
Mycomya wankowiczii	Diptera	Mycetophilidae	Mycomya	1	1	0	1	0	0	0
Mycetophila fungorum	Diptera	Mycetophilidae	Mycetophila	1	1	1	1	1	1	0
Mycetophila perpallida	Diptera	Mycetophilidae	Mycetophila	1	1	1	1	1	1	0
Cordyla crassicornis	Diptera	Mycetophilidae	Cordyla	0	1	0	1	1	0	0
Exechia confinis	Diptera	Mycetophilidae	Exechia	0	1	0	1	1	0	0
Cordyla semiflava	Diptera	Mycetophilidae	Cordyla	0	1	0	0	1	0	0
Cordyla parvipalpis	Diptera	Mycetophilidae	Cordyla	1	1	0	0	0	0	0
Exechia absurda	Diptera	Mycetophilidae	Exechia	0	1	1	0	1	0	0
Exechia parvula	Diptera	Mycetophilidae	Exechia	0	1	0	0	0	0	0
Mycetophila signatoides	Diptera	Mycetophilidae	Mycetophila	0	1	0	0	1	0	0
Mycetophila strobli	Diptera	Mycetophilidae	Mycetophila	1	1	1	0	1	0	0
Zygomyia pictipennis	Diptera	Mycetophilidae	Zygomyia	0	1	0	0	0	0	0
Mycomya brunnea	Diptera	Mycetophilidae	Mycomya	1	1	0	0	0	0	0
Cordyla insons	Diptera	Mycetophilidae	Cordyla	0	1	0	0	0	0	0
Cordyla fissa	Diptera	Mycetophilidae	Cordyla	0	1	0	0	0	0	0
Rymosia setiger	Diptera	Mycetophilidae	Rymosia	0	1	0	1	0	0	0
Mycetophila autumnalis	Diptera	Mycetophilidae	Mycetophila	0	1	0	1	0	0	0
Exechiopsis fimbriata	Diptera	Mycetophilidae	Exechiopsis	0	1	0	0	0	0	0
Brevicornu proximum	Diptera	Mycetophilidae	Brevicornu	0	1	0	0	0	0	0
Mycetophila blanda	Diptera	Mycetophilidae	Mycetophila	0	1	0	0	0	0	0
Cordyla flaviceps	Diptera	Mycetophilidae	Cordyla	0	1	0	0	0	0	0
Mycomya winnertzi	Diptera	Mycetophilidae	Mycomya	0	1	0	0	0	0	0
Exechia dorsalis	Diptera	Mycetophilidae	Exechia	0	1	0	0	0	0	0
Exechiopsis clypeata	Diptera	Mycetophilidae	Exechiopsis	0	1	0	0	0	0	0
Tarnania nemoralis	Diptera	Mycetophilidae	Tarnania	0	1	0	0	0	0	0
Tarnania fenestralis	Diptera	Mycetophilidae	Tarnania	0	1	0	0	0	0	0
Boletina gripha	Diptera	Mycetophilidae	Boletina	0	1	0	0	0	0	0
Acnemia longipes	Diptera	Mycetophilidae	Acnemia	0	1	0	0	0	0	0
Boletina griphoides	Diptera	Mycetophilidae	Boletina	1	1	1	1	1	1	0
Mycetophila brevitarsata	Diptera	Mycetophilidae	Mycetophila	0	1	0	0	0	0	0
Zygomyia zaitzevi	Diptera	Mycetophilidae	Zygomyia	0	1	0	0	0	0	0
Rymosia bifida	Diptera	Mycetophilidae	Rymosia	0	1	0	0	0	0	0
Exechia nigroscutellata	Diptera	Mycetophilidae	Exechia	0	1	0	0	0	0	0
Mycetophila confluens	Diptera	Mycetophilidae	Mycetophila	0	1	0	0	0	0	0
Allodia zaitzevi	Diptera	Mycetophilidae	Allodia	0	1	0	0	0	0	0
Zygomyia vara	Diptera	Mycetophilidae	Zygomyia	0	1	0	0	0	0	0
Phronia biarcuata	Diptera	Mycetophilidae	Phronia	0	1	0	0	0	0	0
Mycetophila luctuosa	Diptera	Mycetophilidae	Mycetophila	0	1	0	0	0	0	0
Acnemia nitidicollis	Diptera	Mycetophilidae	Acnemia	0	1	0	0	0	0	0
Pseudobrachypeza helvetica	Diptera	Mycetophilidae	Pseudobrachypeza	0	1	0	0	0	0	0
Exechiopsis lackschewitziana	Diptera	Mycetophilidae	Exechiopsis	0	1	0	0	0	0	0
Exechia dizona	Diptera	Mycetophilidae	Exechia	0	1	0	0	0	0	0
Mycetophila alea	Diptera	Mycetophilidae	Mycetophila	0	1	0	0	0	0	0
Brevicornu verralli	Diptera	Mycetophilidae	Brevicornu	0	1	0	0	0	0	0
Exechia nigrofusca	Diptera	Mycetophilidae	Exechia	0	1	0	0	0	0	0
Exechiopsis januarii	Diptera	Mycetophilidae	Exechiopsis	0	1	0	0	0	0	0
Mycomya trivittata	Diptera	Mycetophilidae	Mycomya	1	1	1	1	0	0	0
Mycetophila strigatoides	Diptera	Mycetophilidae	Mycetophila	0	1	0	0	0	0	0
Exechiopsis pseudopulchella	Diptera	Mycetophilidae	Exechiopsis	0	1	0	0	0	0	0
Exechia parva	Diptera	Mycetophilidae	Exechia	0	1	0	0	0	0	0
Cordyla murina	Diptera	Mycetophilidae	Cordyla	0	1	0	0	0	0	0
Allodia ornaticollis	Diptera	Mycetophilidae	Allodia	0	1	0	0	0	0	0
Mycetophila deflexa	Diptera	Mycetophilidae	Mycetophila	0	1	0	0	0	0	0
Elasmucha fieberi	Hemiptera	Acanthosomatidae	Elasmucha	1	1	1	1	0	0	0
Elasmucha grisea	Hemiptera	Acanthosomatidae	Elasmucha	0	1	1	1	0	0	0
Elasmostethus interstinctus	Hemiptera	Acanthosomatidae	Elasmostethus	0	1	0	0	1	0	0
Dasytes caeruleus	Coleoptera	Melyridae	Dasytes	0	0	1	0	0	0	0
Hemerobius pini	Neuroptera	Hemerobiidae	Hemerobius	1	1	1	1	0	0	0
Aclista prolongata	Hymenoptera	Diapriidae	Aclista	0	1	0	0	0	0	0
Aclista rufopetiolata	Hymenoptera	Diapriidae	Aclista	0	1	0	0	0	0	0
Cinetus cameroni	Hymenoptera	Diapriidae	Cinetus	0	1	0	0	0	0	0
Cerobasis guestfalica	Psocodea	Trogiidae	Cerobasis	1	1	1	1	0	0	0
Psychoda phalaenoides	Diptera	Psychodidae	Psychoda	1	1	1	1	1	1	0
Psychoda lobata	Diptera	Psychodidae	Psychoda	1	1	1	1	1	0	0
Psychoda setigera	Diptera	Psychodidae	Psychoda	1	1	1	0	1	0	0
Psychoda trinodulosa	Diptera	Psychodidae	Psychoda	1	1	0	1	0	0	0
Psychoda minuta	Diptera	Psychodidae	Psychoda	0	1	0	0	0	0	0
Psychoda gemina	Diptera	Psychodidae	Psychoda	0	1	0	0	0	0	0
Orthocentrus asper	Hymenoptera	Ichneumonidae	Orthocentrus	1	1	0	1	0	0	0
Stenomacrus affinitor	Hymenoptera	Ichneumonidae	Stenomacrus	1	1	0	0	1	0	0
Proclitus praetor	Hymenoptera	Ichneumonidae	Proclitus	1	1	0	0	0	0	0
Aperileptus vanus	Hymenoptera	Ichneumonidae	Aperileptus	1	1	0	1	0	0	0
Plectiscus impurator	Hymenoptera	Ichneumonidae	Plectiscus	0	1	0	0	0	0	0
Notosemus bohemani	Hymenoptera	Ichneumonidae	Notosemus	0	1	0	0	0	0	0
Orthocentrus sannio	Hymenoptera	Ichneumonidae	Orthocentrus	1	1	1	1	0	0	0
Mesochorus gemellus	Hymenoptera	Ichneumonidae	Mesochorus	0	1	0	0	0	0	0
Plectiscidea communis	Hymenoptera	Ichneumonidae	Plectiscidea	0	1	0	0	0	0	0
Aperileptus microspilus	Hymenoptera	Ichneumonidae	Aperileptus	0	1	0	0	0	0	0
Aperileptus albipalpus	Hymenoptera	Ichneumonidae	Aperileptus	0	1	0	0	0	0	0
Acrodactyla quadrisculpta	Hymenoptera	Ichneumonidae	Acrodactyla	0	1	0	1	0	0	0
Orthocentrus radialis	Hymenoptera	Ichneumonidae	Orthocentrus	0	1	0	0	0	0	0
Orthocentrus fulvipes	Hymenoptera	Ichneumonidae	Orthocentrus	0	1	0	0	0	0	0
Aclastus micator	Hymenoptera	Ichneumonidae	Aclastus	0	1	0	0	0	0	0
Parmortha pleuralis	Hymenoptera	Ichneumonidae	Parmortha	0	1	0	0	0	0	0
Cratichneumon sicarius	Hymenoptera	Ichneumonidae	Cratichneumon	0	1	0	0	0	0	0
Gelis areator	Hymenoptera	Ichneumonidae	Gelis	0	1	0	0	0	0	0
Orthocentrus spurius	Hymenoptera	Ichneumonidae	Orthocentrus	0	1	0	0	0	0	0
Mesochorus rubeculus	Hymenoptera	Ichneumonidae	Mesochorus	0	1	0	0	0	0	0
Eusterinx tenuicincta	Hymenoptera	Ichneumonidae	Eusterinx	0	1	0	0	0	0	0
Helictes erythrostoma	Hymenoptera	Ichneumonidae	Helictes	0	1	0	0	0	0	0
Pimpla flavicoxis	Hymenoptera	Ichneumonidae	Pimpla	0	1	0	0	0	0	0
Ischnus migrator	Hymenoptera	Ichneumonidae	Ischnus	0	1	0	0	0	0	0
Pantisarthrus lubricus	Hymenoptera	Ichneumonidae	Pantisarthrus	0	1	0	0	0	0	0
Trachyarus fuscipes	Hymenoptera	Ichneumonidae	Trachyarus	0	1	0	0	0	0	0
Picrostigeus recticauda	Hymenoptera	Ichneumonidae	Picrostigeus	0	1	0	0	0	0	0
Hemiteles similis	Hymenoptera	Ichneumonidae	Hemiteles	0	1	0	0	0	0	0
Aperileptus infuscatus	Hymenoptera	Ichneumonidae	Aperileptus	1	1	0	1	0	0	0
Liriomyza flaveola	Diptera	Agromyzidae	Liriomyza	0	1	0	0	0	0	0
Graphopsocus cruciatus	Psocodea	Stenopsocidae	Graphopsocus	1	1	1	1	1	0	0
Sphaeriestes castaneus	Coleoptera	Salpingidae	Sphaeriestes	0	0	1	0	0	0	0
Phaneroserphus calcar	Hymenoptera	Proctotrupidae	Phaneroserphus	0	1	0	0	0	0	0
Exallonyx nixoni	Hymenoptera	Proctotrupidae	Exallonyx	0	1	0	0	0	0	0
Cryptoserphus aculeator	Hymenoptera	Proctotrupidae	Cryptoserphus	0	0	0	1	0	0	0
Corticarina similata	Coleoptera	Latridiidae	Corticarina	0	0	1	0	0	0	0
Corticarina parvula	Coleoptera	Latridiidae	Corticarina	0	1	0	0	0	0	0
Limnebius aluta	Coleoptera	Hydraenidae	Limnebius	0	0	0	0	1	0	0
Scatella tenuicosta	Diptera	Ephydridae	Scatella	1	1	0	1	0	0	0
Hydrellia griseola	Diptera	Ephydridae	Hydrellia	0	1	0	0	0	0	0
Caenis horaria	Ephemeroptera	Caenidae	Caenis	1	0	0	0	1	0	0
Ula sylvatica	Diptera	Pediciidae	Ula	1	1	0	0	1	0	0
Tricyphona immaculata	Diptera	Pediciidae	Tricyphona	1	1	1	1	0	0	0
Ula mollissima	Diptera	Pediciidae	Ula	1	1	0	1	1	0	0
Meiosimyza illota	Diptera	Lauxaniidae	Meiosimyza	1	1	0	1	0	0	0
Meiosimyza rorida	Diptera	Lauxaniidae	Meiosimyza	1	1	0	0	0	0	0
Meiosimyza decempunctata	Diptera	Lauxaniidae	Meiosimyza	1	0	0	0	0	0	0
Lonchoptera lutea	Diptera	Lonchopteridae	Lonchoptera	0	1	0	0	0	0	0
Culicoides scoticus	Diptera	Ceratopogonidae	Culicoides	1	1	0	0	1	0	0
Forcipomyia alacris	Diptera	Ceratopogonidae	Forcipomyia	1	1	0	1	0	0	0
Forcipomyia aristolochiae	Diptera	Ceratopogonidae	Forcipomyia	0	1	0	1	0	0	0
Forcipomyia nigrans	Diptera	Ceratopogonidae	Forcipomyia	0	0	0	1	0	0	0
Culicoides obsoletus	Diptera	Ceratopogonidae	Culicoides	0	1	0	0	0	0	0
Simulium aureum	Diptera	Simuliidae	Simulium	1	1	1	1	0	0	0
Simulium erythrocephalum	Diptera	Simuliidae	Simulium	0	1	1	1	1	1	0
Simulium noelleri	Diptera	Simuliidae	Simulium	1	1	0	0	0	0	0
Peyerimhoffina gracilis	Neuroptera	Chrysopidae	Peyerimhoffina	1	1	0	0	0	0	0
Chrysoperla zastrowi	Neuroptera	Chrysopidae	Chrysoperla	0	1	0	0	0	0	0
Aegilips romseyensis	Hymenoptera	Figitidae	Aegilips	0	1	0	0	0	0	0
Ilybius fuliginosus	Coleoptera	Dytiscidae	Ilybius	1	0	0	0	0	0	0
Ilybius ater	Coleoptera	Dytiscidae	Ilybius	1	0	0	0	0	0	0
Hydroporus melanarius	Coleoptera	Dytiscidae	Hydroporus	1	0	0	0	0	0	0
Asteia beata	Diptera	Asteiidae	Asteia	0	1	0	0	0	0	0
Nemoura cinerea	Plecoptera	Nemouridae	Nemoura	1	1	1	1	0	0	0
Nemurella pictetii	Plecoptera	Nemouridae	Nemurella	1	0	0	0	0	0	0
Nepa cinerea	Hemiptera	Nepidae	Nepa	1	0	0	0	0	0	0
Chaoborus flavicans	Diptera	Chaoboridae	Chaoborus	1	1	1	1	0	0	0
Crassa tinctella	Lepidoptera	Oecophoridae	Borkhausenia	1	0	0	0	0	0	0
Rhamphomyia culicina	Diptera	Empididae	Rhamphomyia	0	1	0	0	0	0	0
Medetera tristis	Diptera	Dolichopodidae	Medetera	0	0	1	1	1	1	1
Suillia bicolor	Diptera	Heleomyzidae	Suillia	1	1	1	1	1	0	0
Suillia vaginata	Diptera	Heleomyzidae	Suillia	0	1	0	0	0	0	0
Neoleria ruficeps	Diptera	Heleomyzidae	Neoleria	0	1	0	0	0	0	0
Suillia fuscicornis	Diptera	Heleomyzidae	Suillia	1	1	1	1	1	0	0
Suillia humilis	Diptera	Heleomyzidae	Suillia	1	1	1	1	0	0	0
Suillia atricornis	Diptera	Heleomyzidae	Suillia	1	1	1	1	1	0	0
Eccoptomera obscura	Diptera	Heleomyzidae	Eccoptomera	1	1	0	0	1	0	0
Morpholeria ruficornis	Diptera	Heleomyzidae	Morpholeria	1	1	0	1	0	0	0
Scoliocentra villosa	Diptera	Heleomyzidae	Scoliocentra	1	1	0	0	0	0	0
Cordulia aenea	Odonata	Corduliidae	Cordulia	1	0	0	0	0	0	0
Malthodes pumilus	Coleoptera	Cantharidae	Malthodes	0	0	0	1	0	0	0
Phyllonorycter stettinensis	Lepidoptera	Gracillariidae	Phyllonorycter	1	0	0	0	0	0	0
Parornix scoticella	Lepidoptera	Gracillariidae	Parornix	1	0	0	0	0	0	0
Chelidurella acanthopygia	Dermaptera	Forficulidae	Chelidurella	1	1	0	1	1	0	0
Forficula auricularia	Dermaptera	Forficulidae	Forficula	0	1	0	0	1	0	0
Sylvicola cinctus	Diptera	Anisopodidae	Sylvicola	1	1	1	1	1	1	0
Gastrodes abietum	Hemiptera	Rhyparochromidae	Gastrodes	1	1	0	1	1	0	0
Drymus brunneus	Hemiptera	Rhyparochromidae	Drymus	0	0	0	1	0	1	0
Lestremia cinerea	Diptera	Cecidomyiidae	Lestremia	1	1	1	1	1	0	0
Bryomyia apsectra	Diptera	Cecidomyiidae	Bryomyia	0	1	0	0	0	0	0
Oligotrophus skuhravae	Diptera	Cecidomyiidae	Oligotrophus	1	0	0	0	0	0	0
Peromyia fungicola	Diptera	Cecidomyiidae	Peromyia	1	1	1	1	0	0	0
Campylomyza flavipes	Diptera	Cecidomyiidae	Campylomyza	1	1	0	0	1	0	0
Lestremia leucophaea	Diptera	Cecidomyiidae	Lestremia	1	1	0	1	0	0	0
Pinalitus cervinus	Hemiptera	Miridae	Pinalitus	1	1	0	1	0	0	0
Blepharidopterus angulatus	Hemiptera	Miridae	Blepharidopterus	1	1	1	1	0	0	0
Homolobus infumator	Hymenoptera	Braconidae	Homolobus	0	1	0	0	0	0	0
Praon flavinode	Hymenoptera	Braconidae	Praon	0	1	0	0	0	0	0
Limnophyes habilis	Diptera	Chironomidae	Limnophyes	1	1	1	1	1	1	0
Rheocricotopus atripes	Diptera	Chironomidae	Rheocricotopus	1	1	1	1	0	0	0
Corynoneura lacustris	Diptera	Chironomidae	Corynoneura	1	1	0	1	0	0	0
Stempellinella edwardsi	Diptera	Chironomidae	Stempellinella	1	1	1	1	0	0	0
Corynoneura edwardsi	Diptera	Chironomidae	Corynoneura	1	1	0	1	0	0	0
Tanytarsus bathophilus	Diptera	Chironomidae	Tanytarsus	1	1	1	1	1	1	0
Micropsectra junci	Diptera	Chironomidae	Micropsectra	1	1	1	1	0	0	0
Macropelopia nebulosa	Diptera	Chironomidae	Macropelopia	1	1	1	1	0	0	0
Smittia aterrima	Diptera	Chironomidae	Smittia	1	1	1	1	0	0	0
Heterotanytarsus apicalis	Diptera	Chironomidae	Heterotanytarsus	1	1	1	1	1	0	0
Corynoneura scutellata	Diptera	Chironomidae	Corynoneura	1	1	1	1	1	0	0
Corynoneura lobata	Diptera	Chironomidae	Corynoneura	1	1	0	1	0	0	0
Tanytarsus dibranchius	Diptera	Chironomidae	Tanytarsus	1	1	0	1	0	0	0
Procladius culiciformis	Diptera	Chironomidae	Procladius	1	1	0	1	0	0	0
Metriocnemus fuscipes	Diptera	Chironomidae	Metriocnemus	1	1	0	1	0	0	0
Bryophaenocladius flexidens	Diptera	Chironomidae	Bryophaenocladius	1	1	1	1	0	0	0
Metriocnemus eurynotus	Diptera	Chironomidae	Metriocnemus	1	1	0	1	0	0	0
Tanytarsus signatus	Diptera	Chironomidae	Tanytarsus	1	0	0	1	1	1	0
Tanytarsus recurvatus	Diptera	Chironomidae	Tanytarsus	0	1	0	1	0	0	0
Stictochironomus sticticus	Diptera	Chironomidae	Stictochironomus	1	1	1	1	1	0	0
Tanytarsus usmaensis	Diptera	Chironomidae	Tanytarsus	0	1	0	1	0	0	0
Paratendipes subaequalis	Diptera	Chironomidae	Paratendipes	0	0	0	0	1	1	0
Camptocladius stercorarius	Diptera	Chironomidae	Camptocladius	1	1	0	0	0	0	0
Corynoneura coronata	Diptera	Chironomidae	Corynoneura	1	1	0	1	0	0	0
Cricotopus pilitarsis	Diptera	Chironomidae	Cricotopus	0	1	0	0	0	0	0
Micropsectra lindrothi	Diptera	Chironomidae	Micropsectra	0	1	0	0	0	0	0
Chironomus plumosus	Diptera	Chironomidae	Chironomus	1	1	1	1	1	0	0
Natarsia punctata	Diptera	Chironomidae	Natarsia	1	0	0	0	1	0	0
Ablabesmyia longistyla	Diptera	Chironomidae	Ablabesmyia	0	1	0	0	0	0	0
Chironomus luridus	Diptera	Chironomidae	Chironomus	1	0	0	0	0	0	0
Tanytarsus nemorosus	Diptera	Chironomidae	Tanytarsus	0	0	0	0	1	0	0
Micropsectra roseiventris	Diptera	Chironomidae	Micropsectra	1	0	0	0	0	0	0
Limnophyes natalensis	Diptera	Chironomidae	Limnophyes	1	0	0	0	0	0	0
Micropsectra notescens	Diptera	Chironomidae	Micropsectra	1	0	0	0	0	0	0
Macropelopia notata	Diptera	Chironomidae	Macropelopia	1	1	1	1	0	0	0
Tanytarsus verralli	Diptera	Chironomidae	Tanytarsus	1	0	0	0	0	0	0
Micropsectra pallidula	Diptera	Chironomidae	Micropsectra	1	0	0	0	0	0	0
Orthocladius gelidorum	Diptera	Chironomidae	Orthocladius	1	1	1	1	0	0	0
Brillia bifida	Diptera	Chironomidae	Brillia	1	1	0	1	0	0	0
Xanthostigma xanthostigma	Raphidioptera	Raphidiidae	Xanthostigma	0	0	0	0	0	1	0
Trioza remota	Hemiptera	Triozidae	Trioza	1	1	1	0	1	0	0
Trioza urticae	Hemiptera	Triozidae	Trioza	1	1	0	0	0	0	0
Epinotia tedella	Lepidoptera	Tortricidae	Epinotia	1	0	1	1	0	0	0
Epinotia nanana	Lepidoptera	Tortricidae	Epinotia	1	0	1	0	0	0	0
Acleris comariana	Lepidoptera	Tortricidae	Acleris	0	1	0	0	0	0	0
Othius subuliformis	Coleoptera	Staphylinidae	Othius	0	0	0	1	0	0	0
Xantholinus tricolor	Coleoptera	Staphylinidae	Xantholinus	0	0	0	1	0	0	0
Coryphium angusticolle	Coleoptera	Staphylinidae	Coryphium	0	1	0	0	0	0	0
Acidota crenata	Coleoptera	Staphylinidae	Acidota	1	0	0	1	0	0	0
Omalium rugatum	Coleoptera	Staphylinidae	Omalium	0	1	1	1	0	0	0
Atheta marcida	Coleoptera	Staphylinidae	Atheta	0	1	0	0	0	0	0
Atheta procera	Coleoptera	Staphylinidae	Atheta	0	0	0	1	0	0	0
Ennearthron cornutum	Coleoptera	Ciidae	Ennearthron	0	0	0	0	0	1	0
Polydrusus cervinus	Coleoptera	Curculionidae	Polydrusus	0	0	0	1	0	0	0
Ips typographus	Coleoptera	Curculionidae	Ips	0	0	0	0	0	1	0
Strophosoma melanogrammum	Coleoptera	Curculionidae	Strophosoma	1	1	1	1	0	0	0
Crypturgus cinereus	Coleoptera	Curculionidae	Crypturgus	0	0	0	1	0	1	0
Crypturgus subcribrosus	Coleoptera	Curculionidae	Crypturgus	0	0	0	0	0	1	0
Strophosoma capitatum	Coleoptera	Curculionidae	Strophosoma	0	0	1	0	0	0	0
Crypturgus hispidulus	Coleoptera	Curculionidae	Crypturgus	0	0	0	0	0	1	0
Cryphalus abietis	Coleoptera	Curculionidae	Cryphalus	0	1	0	0	0	0	0

### Sheet: Data S2
Species	Order	Family	Genus	Substrate
Corticarina similata	Coleoptera	Latridiidae	Corticarina	spiderweb
Dasytes caeruleus	Coleoptera	Melyridae	Dasytes	spiderweb
Dioryctria abietella	Lepidoptera	Pyralidae	Dioryctria	spiderweb
Loensia variegata	Psocodea	Psocidae	Loensia	spiderweb
Pachypappa vesicalis	Hemiptera	Aphididae	Pachypappa	spiderweb
Sphaeriestes castaneus	Coleoptera	Salpingidae	Sphaeriestes	spiderweb
Strophosoma capitatum	Coleoptera	Curculionidae	Strophosoma	spiderweb
Ablabesmyia longistyla	Diptera	Chironomidae	Ablabesmyia	MT
Aclastus micator	Hymenoptera	Ichneumonidae	Aclastus	MT
Acleris comariana	Lepidoptera	Tortricidae	Acleris	MT
Aclista prolongata	Hymenoptera	Diapriidae	Aclista	MT
Aclista rufopetiolata	Hymenoptera	Diapriidae	Aclista	MT
Acnemia longipes	Diptera	Mycetophilidae	Acnemia	MT
Acnemia nitidicollis	Diptera	Mycetophilidae	Acnemia	MT
Aedes communis	Diptera	Culicidae	Aedes	MT
Aegilips romseyensis	Hymenoptera	Figitidae	Aegilips	MT
Allodia ornaticollis	Diptera	Mycetophilidae	Allodia	MT
Allodia truncata	Diptera	Mycetophilidae	Allodia	MT
Allodia zaitzevi	Diptera	Mycetophilidae	Allodia	MT
Aperileptus albipalpus	Hymenoptera	Ichneumonidae	Aperileptus	MT
Aperileptus microspilus	Hymenoptera	Ichneumonidae	Aperileptus	MT
Aphidecta obliterata	Coleoptera	Coccinellidae	Aphidecta	MT
Aplocnemus nigricornis	Coleoptera	Dasytidae	Aplocnemus	MT
Aquarius najas	Hemiptera	Gerridae	Aquarius	MT
Asteia beata	Diptera	Asteiidae	Asteia	MT
Atheta marcida	Coleoptera	Staphylinidae	Atheta	MT
Boletina gripha	Diptera	Mycetophilidae	Boletina	MT
Bolitophila cinerea	Diptera	Bolitophilidae	Bolitophila	MT
Bolitophila occlusa	Diptera	Bolitophilidae	Bolitophila	MT
Bradysia flavipila	Diptera	Sciaridae	Bradysia	MT
Bradysia forficulata	Diptera	Sciaridae	Bradysia	MT
Bradysia nitidicollis	Diptera	Sciaridae	Bradysia	MT
Bradysia pectoralis	Diptera	Sciaridae	Bradysia	MT
Bradysia vagans	Diptera	Sciaridae	Bradysia	MT
Brevicornu proximum	Diptera	Mycetophilidae	Brevicornu	MT
Brevicornu verralli	Diptera	Mycetophilidae	Brevicornu	MT
Bryomyia apsectra	Diptera	Cecidomyiidae	Bryomyia	MT
Bupalus piniaria	Lepidoptera	Geometridae	Bupalus	MT
Cacopsylla melanoneura	Hemiptera	Psyllidae	Cacopsylla	MT
Calaphis flava	Hemiptera	Aphididae	Calaphis	MT
Callipterinella calliptera	Hemiptera	Aphididae	Callipterinella	MT
Chaetopodella scutellaris	Diptera	Sphaeroceridae	Chaetopodella	MT
Chaitophorus tremulae	Hemiptera	Aphididae	Chaitophorus	MT
Chrysoperla zastrowi	Neuroptera	Chrysopidae	Chrysoperla	MT
Cinara pineum	Hemiptera	Aphididae	Cinara	MT
Cinetus cameroni	Hymenoptera	Diapriidae	Cinetus	MT
Coniopteryx pygmaea	Neuroptera	Coniopterygidae	Coniopteryx	MT
Contacyphon pubescens	Coleoptera	Scirtidae	Contacyphon	MT
Cordyla fissa	Diptera	Mycetophilidae	Cordyla	MT
Cordyla flaviceps	Diptera	Mycetophilidae	Cordyla	MT
Cordyla insons	Diptera	Mycetophilidae	Cordyla	MT
Cordyla murina	Diptera	Mycetophilidae	Cordyla	MT
Corticarina parvula	Coleoptera	Latridiidae	Corticarina	MT
Corynoptera postglobiformis	Diptera	Sciaridae	Corynoptera	MT
Coryphium angusticolle	Coleoptera	Staphylinidae	Coryphium	MT
Cratichneumon sicarius	Hymenoptera	Ichneumonidae	Cratichneumon	MT
Cricotopus pilitarsis	Diptera	Chironomidae	Cricotopus	MT
Cryphalus abietis	Coleoptera	Curculionidae	Cryphalus	MT
Cryptophagus scanicus	Coleoptera	Cryptophagidae	Cryptophagus	MT
Culicoides obsoletus	Diptera	Ceratopogonidae	Culicoides	MT
Deileptenia ribeata	Lepidoptera	Geometridae	Deileptenia	MT
Diastata costata	Diptera	Diastatidae	Diastata	MT
Dichopygina nigrohalteralis	Diptera	Sciaridae	Dichopygina	MT
Dineura virididorsata	Hymenoptera	Tenthredinidae	Dineura	MT
Drosophila suzukii	Diptera	Drosophilidae	Drosophila	MT
Eulachnus agilis	Hemiptera	Aphididae	Eulachnus	MT
Eulachnus brevipilosus	Hemiptera	Aphididae	Eulachnus	MT
Eusterinx tenuicincta	Hymenoptera	Ichneumonidae	Eusterinx	MT
Exallonyx nixoni	Hymenoptera	Proctotrupidae	Exallonyx	MT
Exechia dizona	Diptera	Mycetophilidae	Exechia	MT
Exechia dorsalis	Diptera	Mycetophilidae	Exechia	MT
Exechia nigrofusca	Diptera	Mycetophilidae	Exechia	MT
Exechia nigroscutellata	Diptera	Mycetophilidae	Exechia	MT
Exechia parva	Diptera	Mycetophilidae	Exechia	MT
Exechia parvula	Diptera	Mycetophilidae	Exechia	MT
Exechia sagittata	Diptera	Mycetophilidae	Exechia	MT
Exechiopsis clypeata	Diptera	Mycetophilidae	Exechiopsis	MT
Exechiopsis fimbriata	Diptera	Mycetophilidae	Exechiopsis	MT
Exechiopsis januarii	Diptera	Mycetophilidae	Exechiopsis	MT
Exechiopsis lackschewitziana	Diptera	Mycetophilidae	Exechiopsis	MT
Exechiopsis pseudopulchella	Diptera	Mycetophilidae	Exechiopsis	MT
Gelis areator	Hymenoptera	Ichneumonidae	Gelis	MT
Helictes erythrostoma	Hymenoptera	Ichneumonidae	Helictes	MT
Hemiteles similis	Hymenoptera	Ichneumonidae	Hemiteles	MT
Homolobus infumator	Hymenoptera	Braconidae	Homolobus	MT
Hydrellia griseola	Diptera	Ephydridae	Hydrellia	MT
Ischnus migrator	Hymenoptera	Ichneumonidae	Ischnus	MT
Liriomyza flaveola	Diptera	Agromyzidae	Liriomyza	MT
Lonchoptera lutea	Diptera	Lonchopteridae	Lonchoptera	MT
Lycoriella conspicua	Diptera	Sciaridae	Lycoriella	MT
Macrocera vittata	Diptera	Keroplatidae	Macrocera	MT
Megaselia bifida	Diptera	Phoridae	Megaselia	MT
Megaselia feshiensis	Diptera	Phoridae	Megaselia	MT
Megaselia glabrifrons	Diptera	Phoridae	Megaselia	MT
Megaselia obscuripennis	Diptera	Phoridae	Megaselia	MT
Megaselia pumila	Diptera	Phoridae	Megaselia	MT
Megaselia rufipes	Diptera	Phoridae	Megaselia	MT
Megaselia subtumida	Diptera	Phoridae	Megaselia	MT
Megaselia tarsalis	Diptera	Phoridae	Megaselia	MT
Megaselia vestita	Diptera	Phoridae	Megaselia	MT
Mesochorus gemellus	Hymenoptera	Ichneumonidae	Mesochorus	MT
Mesochorus rubeculus	Hymenoptera	Ichneumonidae	Mesochorus	MT
Micropsectra lindrothi	Diptera	Chironomidae	Micropsectra	MT
Muscidae_Helina pubiseta	Diptera	Muscidae	Muscidae_Helina	MT
Mycetophila alea	Diptera	Mycetophilidae	Mycetophila	MT
Mycetophila blanda	Diptera	Mycetophilidae	Mycetophila	MT
Mycetophila brevitarsata	Diptera	Mycetophilidae	Mycetophila	MT
Mycetophila caudata	Diptera	Mycetophilidae	Mycetophila	MT
Mycetophila confluens	Diptera	Mycetophilidae	Mycetophila	MT
Mycetophila deflexa	Diptera	Mycetophilidae	Mycetophila	MT
Mycetophila luctuosa	Diptera	Mycetophilidae	Mycetophila	MT
Mycetophila sordida	Diptera	Mycetophilidae	Mycetophila	MT
Mycetophila spectabilis	Diptera	Mycetophilidae	Mycetophila	MT
Mycetophila strigatoides	Diptera	Mycetophilidae	Mycetophila	MT
Mycomya winnertzi	Diptera	Mycetophilidae	Mycomya	MT
Neoleria ruficeps	Diptera	Heleomyzidae	Neoleria	MT
Notosemus bohemani	Hymenoptera	Ichneumonidae	Notosemus	MT
Ocydromia glabricula	Diptera	Hybotidae	Ocydromia	MT
Orthocentrus fulvipes	Hymenoptera	Ichneumonidae	Orthocentrus	MT
Orthocentrus radialis	Hymenoptera	Ichneumonidae	Orthocentrus	MT
Orthocentrus spurius	Hymenoptera	Ichneumonidae	Orthocentrus	MT
Pantisarthrus lubricus	Hymenoptera	Ichneumonidae	Pantisarthrus	MT
Parmortha pleuralis	Hymenoptera	Ichneumonidae	Parmortha	MT
Phaneroserphus calcar	Hymenoptera	Proctotrupidae	Phaneroserphus	MT
Phaonia valida	Diptera	Muscidae	Phaonia	MT
Pherbellia scutellaris	Diptera	Sciomyzidae	Pherbellia	MT
Phora pubipes	Diptera	Phoridae	Phora	MT
Phronia biarcuata	Diptera	Mycetophilidae	Phronia	MT
Phronia tiefii	Diptera	Mycetophilidae	Phronia	MT
Picrostigeus recticauda	Hymenoptera	Ichneumonidae	Picrostigeus	MT
Pimpla flavicoxis	Hymenoptera	Ichneumonidae	Pimpla	MT
Platypalpus maculipes	Diptera	Hybotidae	Platypalpus	MT
Platypalpus nigritarsis	Diptera	Hybotidae	Platypalpus	MT
Plectiscidea communis	Hymenoptera	Ichneumonidae	Plectiscidea	MT
Plectiscus impurator	Hymenoptera	Ichneumonidae	Plectiscus	MT
Polia nebulosa	Lepidoptera	Noctuidae	Polia	MT
Praon flavinode	Hymenoptera	Braconidae	Praon	MT
Pseudobrachypeza helvetica	Diptera	Mycetophilidae	Pseudobrachypeza	MT
Pseudolycoriella brunnea	Diptera	Sciaridae	Pseudolycoriella	MT
Psychoda gemina	Diptera	Psychodidae	Psychoda	MT
Psychoda minuta	Diptera	Psychodidae	Psychoda	MT
Pterocallis alni	Hemiptera	Aphididae	Pterocallis	MT
Rhamphomyia culicina	Diptera	Empididae	Rhamphomyia	MT
Rhopalosiphum padi	Hemiptera	Aphididae	Rhopalosiphum	MT
Rymosia bifida	Diptera	Mycetophilidae	Rymosia	MT
Scatopsciara nana	Diptera	Sciaridae	Scatopsciara	MT
Sepsis orthocnemis	Diptera	Sepsidae	Sepsis	MT
Suillia vaginata	Diptera	Heleomyzidae	Suillia	MT
Symydobius fumus	Hemiptera	Aphididae	Symydobius	MT
Syrphus torvus	Diptera	Syrphidae	Syrphus	MT
Tarnania fenestralis	Diptera	Mycetophilidae	Tarnania	MT
Tarnania nemoralis	Diptera	Mycetophilidae	Tarnania	MT
Trachyarus fuscipes	Hymenoptera	Ichneumonidae	Trachyarus	MT
Tricimba cincta	Diptera	Chloropidae	Tricimba	MT
Zygomyia pictipennis	Diptera	Mycetophilidae	Zygomyia	MT
Zygomyia vara	Diptera	Mycetophilidae	Zygomyia	MT
Zygomyia zaitzevi	Diptera	Mycetophilidae	Zygomyia	MT
Limnebius aluta	Coleoptera	Hydraenidae	Limnebius	sediment
Tanytarsus nemorosus	Diptera	Chironomidae	Tanytarsus	sediment
Crypturgus hispidulus	Coleoptera	Curculionidae	Crypturgus	deadwood
Crypturgus subcribrosus	Coleoptera	Curculionidae	Crypturgus	deadwood
Ennearthron cornutum	Coleoptera	Ciidae	Ennearthron	deadwood
Ips typographus	Coleoptera	Curculionidae	Ips	deadwood
Xanthostigma xanthostigma	Raphidioptera	Raphidiidae	Xanthostigma	deadwood
Athripsodes aterrimus	Trichoptera	Leptoceridae	Athripsodes	water
Chironomus luridus	Diptera	Chironomidae	Chironomus	water
Contacyphon ochraceus	Coleoptera	Scirtidae	Contacyphon	water
Cordulia aenea	Odonata	Corduliidae	Cordulia	water
Crassa tinctella	Lepidoptera	Oecophoridae	Borkhausenia	water
Cratyna falcifera	Diptera	Sciaridae	Cratyna	water
Elodes minuta	Coleoptera	Scirtidae	Elodes	water
Ephemera vulgata	Ephemeroptera	Ephemeridae	Ephemera	water
Hybos culiciformis	Diptera	Hybotidae	Hybos	water
Hydroporus melanarius	Coleoptera	Dytiscidae	Hydroporus	water
Hyperlasion wasmanni	Diptera	Sciaridae	Hyperlasion	water
Ilybius ater	Coleoptera	Dytiscidae	Ilybius	water
Ilybius fuliginosus	Coleoptera	Dytiscidae	Ilybius	water
Libellula quadrimaculata	Odonata	Libellulidae	Libellula	water
Limnephilus lunatus	Trichoptera	Limnephilidae	Limnephilus	water
Limnephilus rhombicus	Trichoptera	Limnephilidae	Limnephilus	water
Limnophyes natalensis	Diptera	Chironomidae	Limnophyes	water
Meiosimyza decempunctata	Diptera	Lauxaniidae	Meiosimyza	water
Meliscaeva cinctella	Diptera	Syrphidae	Meliscaeva	water
Micropsectra notescens	Diptera	Chironomidae	Micropsectra	water
Micropsectra pallidula	Diptera	Chironomidae	Micropsectra	water
Micropsectra roseiventris	Diptera	Chironomidae	Micropsectra	water
Nemurella pictetii	Plecoptera	Nemouridae	Nemurella	water
Nepa cinerea	Hemiptera	Nepidae	Nepa	water
Oligotrophus skuhravae	Diptera	Cecidomyiidae	Oligotrophus	water
Panthea coenobita	Lepidoptera	Noctuidae	Panthea	water
Parornix scoticella	Lepidoptera	Gracillariidae	Parornix	water
Phryganea bipunctata	Trichoptera	Phryganeidae	Phryganea	water
Phyllonorycter stettinensis	Lepidoptera	Gracillariidae	Phyllonorycter	water
Rymosia affinis	Diptera	Mycetophilidae	Rymosia	water
Tanytarsus verralli	Diptera	Chironomidae	Tanytarsus	water
Tipula fulvipennis	Diptera	Tipulidae	Tipula	water
Tipula luna	Diptera	Tipulidae	Tipula	water
Atheta procera	Coleoptera	Staphylinidae	Atheta	soil
Bibio varipes	Diptera	Stratiomyidae	Bibio	soil
Cryptoserphus aculeator	Hymenoptera	Proctotrupidae	Cryptoserphus	soil
Forcipomyia nigrans	Diptera	Ceratopogonidae	Forcipomyia	soil
Malthodes pumilus	Coleoptera	Cantharidae	Malthodes	soil
Orfelia lugubris	Diptera	Keroplatidae	Orfelia	soil
Othius subuliformis	Coleoptera	Staphylinidae	Othius	soil
Polydrusus cervinus	Coleoptera	Curculionidae	Polydrusus	soil
Tipula irrorata	Diptera	Tipulidae	Tipula	soil
Tipula scripta	Diptera	Tipulidae	Tipula	soil
Xantholinus tricolor	Coleoptera	Staphylinidae	Xantholinus	soil
